# TOP the Transcription Orientation Pipeline and its use to investigate the transcription of non-coding regions: assessment with CRISPR direct repeats and intergenic sequences

**DOI:** 10.1101/2020.01.15.903914

**Authors:** Kimberley Houenoussi, Roudaina Boukheloua, Jean-Philippe Vernadet, Daniel Gautheret, Gilles Vergnaud, Christine Pourcel

## Abstract

A large proportion of non-coding sequences in prokaryotes are transcribed, playing an important role in the cell metabolism and defense against exogenous elements. This is the case of small RNAs and of clustered regularly interspaced short palindromic repeats “CRISPR” arrays. The CRISPR-Cas system is a defense mechanism that protects bacterial and archaeal genomes against invasions by mobile genetic elements such as viruses and plasmids. The CRISPR array, made of repeats separated by unique sequences called spacers, is transcribed but the nature of the promoter and of the transcription regulation is not well known. We describe the Transcription Orientation Pipeline (TOP) which makes use of transcriptome sequence reads to recover those corresponding to a selected sequence, and determine the direction of the transcription. CRISPR repeat sequences extracted from CRISPRCasdb were used to test the performances of the program. Statistical tests show that CRISPR elements can be reliably oriented with as little as 100 mapped reads. TOP was applied to all the available RNA-Seq Illumina sequencing archives from species possessing a CRISPR array, allowing comparisons with programs dedicated to the orientation of CRISPR repeats. In addition TOP was used to analyze small non-coding RNAs in *Staphylococcus aureus*, demonstrating that it is a valuable and convenient tool to investigate the transcription orientation of any sequence of interest.

**Availability and implementation:** TOPs is implemented in Python and is freely available via the I2BC github repository at https://github.com/i2bc/TOP.
