## Supplementary material for "TOP the Transcription Orientation Pipeline and its use to investigate the transcription of non-coding regions: assessment with CRISPR direct repeats and intergenic sequences": Table S3

### Sheet: Table S3
Tax ID	Archive's name	Repeat sequence	Number of CRISPR reads in archive	% reads CRISPR in archive	Number of reads in input direction	% reads in input direction	Number of reads in reverse input direction	% reads in reverse input direction	Repeat direction in archive	% Reads ++ in archive (rseqC)	% Reads +- in archive (rseqC)	Archive direction	Repeat direction	CRISPRCasdb	CRISPRmap
34	SRR7640853_1	GTTTCAACCCACGCTCCCCGCGTTCACGAGGAGCGAC	2485	0.0002	1929	0.7763	556	0.2237	+	0.1308	0.8692	-	-	ND	-
158	ERR2177104_1	GTTTGAGAGTTGTGTAATTTAAGATGGATCTCAAAC	2617	0.0001	2588	0.9889	29	0.0111	+	0.9821	0.0179	+	+	-	+
197	SRR6286155	AGTTTTAGTCCCTTTTTAAATTTCTTTATGGTAAAAT	3042	0.0003	712	0.2341	2330	0.7659	-	0.987	0.013	+	-	ND	UN
197	SRR6286155	GTTTTAGTCCCTTTTTAAATTTCTTTATGGTAAAATA	3039	0.0003	709	0.2333	2330	0.7667	-	0.987	0.013	+	-	+	UN
197	SRR6286155	TTTTAGTCCCTTTTTAAATTTCTTTATGGTAAAAT	2946	0.0003	641	0.2176	2305	0.7824	-	0.987	0.013	+	-	+	+
266	SRR1063289_1	GTTTCGATCCACGCCCCCGCGAAGGGGGCGAC	574	0.0001	573	0.9983	1	0.0017	+	0.0547	0.9453	-	-	+	-
274	SRR390358	GGTCGCAATCCCCTTACGGGGCTCAAGCTCTTGCAAC	2264	0	240	0.106	2024	0.894	-	0.6618	0.3382	+	-	ND	UN
274	SRR390358	GTAGTCCCCACGCGTGTGGGGATGGACCG	426	0	354	0.831	72	0.169	+	0.6618	0.3382	+	+	ND	+
274	SRR390358	GTTGCAAGAGCTTGAGCCCCGTAAGGGGATTGCGAC	2262	0	2024	0.8948	238	0.1052	+	0.6618	0.3382	+	+	ND	UN
287	SRR4289780_1	GTTCACTGCCGTATAGGCAGCTAAGAAA	2044	0.0001	220	0.1076	1824	0.8924	-	0.6782	0.3218	+	-	+	+
287	SRR4289780_1	GTTCACTGCCGTATAGGCAGCTAAGAAAA	2044	0.0001	220	0.1076	1824	0.8924	-	0.6782	0.3218	+	-	+	UN
287	SRR2099778_1	CGGTTCATCCCCACGCATGTGGGGAACAC	248	0	175	0.7057	73	0.2944	+	0.2305	0.7695	-	-	ND	-
287	SRR5043050_1	GATTTCTTAGCTGCCTATACGGCAGTGAACGAG	109	0	22	0.2018	87	0.7982	-	0.873	0.127	+	-	ND	UN
346	SRR7429405	GTTTCAATCCACGCGCCCGTGAGGGCGCGAC	412	0	117	0.284	295	0.716	-	0.8624	0.1376	+	-	ND	-
442	SRR2803725_1	CGGTTCATCCCCGCACATGCGGGGAACAC	311	0	210	0.6752	101	0.3248	+	0.0504	0.9496	-	-	ND	-
470	SRR5762480_1	GTTCTTCATCGCATAGATGATTTAGAAA	325	0	11	0.0339	314	0.9662	-	0.0353	0.9647	-	+	ND	UN
552	ERR1815297	GTGTTCCCCGCGTATGCGGGGATAAACCG	157	0	26	0.1656	131	0.8344	-	0.814	0.186	+	-	+	+
552	ERR1905190_1	GTGTTCCCCGCGTGAGCGGGGATAAACCG	1050	0.0002	15	0.0143	1035	0.9857	-	0.0595	0.9405	-	+	ND	+
573	SRR2099908_1	ACCGATAACCCCCGCACACGGGGGGAATAC	397	0.0001	396	0.9975	1	0.0025	+	0.0896	0.9104	-	-	ND	UN
573	SRR8260121_1	GAAACACCCCCACGTGTGTGGGGAAGAC	231	0	202	0.8745	29	0.1255	+	0.1915	0.8086	-	-	ND	UN
573	SRR2098643_1	CCGATAACCCCCGCATGCGGGGGGAATAC	1391	0.0002	1287	0.9252	104	0.0748	+	0.1852	0.8148	-	-	+	UN
670	SRR6831313_1	GTTAACTGCCACACAGGCAGCTTAGAAA	4908	0.0001	78	0.0159	4830	0.9841	-	0.2219	0.7781	-	+	ND	UN
672	SRR5814813_1	TCTTTAAGCCACCAGTGAGGTGGATAAC	292	0	291	0.9966	1	0.0034	+	0.0502	0.9498	-	-	+	UN
714	SRR4244057	GTTTCAACACACAGCCACCCGAAGGTGGCTGC	244	0	9	0.0369	235	0.9631	-	0.8837	0.1163	+	-	ND	-
851	ERR2177100_1	ATTTAAATTCTAATATAGAAATACATAAAT	411	0	112	0.2725	299	0.7275	-	0.8445	0.1555	+	-	+	+
856	DRR086562	ATAGAATATTAACTGAGTAGTTTTTAAAT	23	0	20	0.8696	3	0.1304	+	0.9092	0.0908	+	+	ND	UN
856	DRR086562	GTAGAATATCAACTGAGTAGTTTTTAAAT	21	0	17	0.8095	4	0.1905	+	0.9092	0.0908	+	+	ND	UN
907	SRR7517522_1	ATTTCAATCCACGCACCCGTGAAGGGTGCGAC	606	0.0001	591	0.9753	15	0.0248	+	0.0175	0.9825	-	-	ND	-
907	SRR7517522_1	GTGTTAATGGCCTTACCCCAACAGGGGACGGAAAC	38832	0.0046	13	0.0003	38819	0.9997	-	0.0175	0.9825	-	+	ND	UN
913	SRR6474812_1	GTTTCGACCCACGCCCCCGCGAAGGGGGCGAC	595	0.0002	566	0.9513	29	0.0487	+	0.1116	0.8884	-	-	ND	-
996	SRR6658380_1	GTTGTAGATACCCTTCAAAATAAGGGCTTTCCCAAC	1155	0.0001	1154	0.9991	1	0.0009	+	0.0181	0.9819	-	-	ND	-
1061	SRR6107306	GTCGCTCCCCCCGCGGGGGCGTGGATCGAAAC	2555	0.0001	153	0.0599	2402	0.9401	-	0.0349	0.9651	-	+	-	+
1061	SRR6916991	GCCCAGACACCTCTCCCGCCAGTAAGCGGATTGAGAC	1810	0.0001	106	0.0586	1704	0.9414	-	0.0493	0.9507	-	+	ND	+
1061	SRR6916991	GTCGCTCCCCCCGCGGGGGCGTGGATCGAAAC	2797	0.0002	152	0.0543	2645	0.9457	-	0.0493	0.9507	-	+	-	+
1148	SRR974682_1	GTTTCCAATCAATTAATTTCTCCTACGAGTGGAGAC	92000	0.0119	91670	0.9964	330	0.0036	+	0.2683	0.7317	-	-	+	-
1148	SRR1019223	CTTTCCTTCTACTAATCCCGGCGATCGGGACTGAAAC	869	0.0001	816	0.939	53	0.061	+	0.8416	0.1584	+	+	-	+
1302	SRR2005835_1	GTTTTTGTACTCTCAAGATTTAAGTAACTGTACAAC	288	0	249	0.8646	39	0.1354	+	0.962	0.038	+	+	ND	+
1302	SRR2005836_1	GTTTTTGTACTCTCAAGATTTAAGTAACTGTACAAC	72	0	47	0.6528	25	0.3472	+	0.912	0.088	+	+	-	+
1308	SRR6112865_1	GTTTTGGAACCATTCGAAACAACACAGCTCTAAAAC	174	0	141	0.8103	33	0.1897	+	0.2708	0.7292	-	-	ND	+
1311	SRR7830599_1	AGTTTTAGAGCTGTGCTGTTTCGAATGGTTCCAAAAC	5498	0.0005	19	0.0035	5479	0.9965	-	0.8346	0.1654	+	-	ND	UN
1328	SRR8361591_1	GTTTTTGTACTCTCAAGATTTAAGTAACTGTAAAAC	71	0	1	0.0141	70	0.9859	-	0.0551	0.9449	-	+	-	+
1351	SRR8149416_1	GTTTTGGTACCATTCCAAACAACATGACTCTAAAACC	366	0	272	0.7432	94	0.2568	+	0.2924	0.7076	-	-	+	UN
1408	SRR5182790_1	TTCAATCCACGCACTCATATAGAGTGCGAC	260	0.0001	243	0.9346	17	0.0654	+	0.0817	0.9183	-	-	ND	UN
1496	SRR7460500	ATTTACATACCACTTAGTTAATATAAAAC	1470	0.0003	1463	0.9952	7	0.0048	+	0.0247	0.9753	-	-	+	-
1496	SRR7460500	CTTTACATACCACTTAGTTAATATAAAAC	1466	0.0003	1459	0.9952	7	0.0048	+	0.0247	0.9753	-	-	+	-
1525	SRR8264721_1	GTTTCAATCCTCGCCCGGCATGGGAGCCGGGCGCAAC	2284	0.0003	2079	0.9103	205	0.0898	+	0.1085	0.8915	-	-	ND	UN
1579	SRR6329247	GGATCACCTCCACATACGTGGAGAAAAC	2313	0.0003	2282	0.9866	31	0.0134	+	0.0776	0.9224	-	-	ND	UN
1624	SRR5061822	GTTTCAGAAGTATGTTAAATCAATAAGGTTAAGACC	154	0	0	0	154	1	-	0.8538	0.1462	+	-	+	+
1639	SRR5477470_1	ATTTACATTTCACAATAAGTAACTAAAAC	488	0	460	0.9426	28	0.0574	+	0.1047	0.8953	-	-	+	-
1639	SRR5477470_1	GTTTTGGTAGCATTCAAAATAACATAGCTCTAAAAC	1082	0.0001	1041	0.9621	41	0.0379	+	0.1047	0.8953	-	-	ND	-
1694	SRR6808083_1	TCCTCAATGAAGCTCCGAAGCCGAGACTTCGGAGAT	539	0.0001	117	0.2171	422	0.7829	-	0.0817	0.9183	-	+	ND	UN
1836	SRR1220137_1	CTGTCACCGGCGCCAAGCGTCGGTCCTCATTGCGGC	146	0	142	0.9726	4	0.0274	+	0.8722	0.1279	+	+	ND	-
1889	SRR4238013	CTGCTCCCCGCACCCGCGGGGATGGTCCC	144	0	137	0.9514	7	0.0486	+	0.6618	0.3382	+	+	ND	+
2021	SRR1982375_1	GGGACCATCCCCGCATGCGCGGGGAGCAC	1093	0.0001	869	0.7951	224	0.2049	+	0.2228	0.7772	-	-	ND	-
2021	SRR1982375_1	GTGCTCCCCACGCACGTGGGGATGGTCCG	19361	0.001	6255	0.3231	13106	0.6769	-	0.2228	0.7772	-	+	ND	+
2021	SRR1982375_1	GTGCTCCCCGCGCATGCGGGGATGGTCC	1091	0.0001	224	0.2053	867	0.7947	-	0.2228	0.7772	-	+	ND	+
28025	SRR6649872_1	CCCTCAATGAAGCTCCGAAGCCGAGACTTCGGAGAT	221	0	203	0.9186	18	0.0815	+	0.0219	0.9781	-	-	ND	-
32049	SRR5597252	GTTTCAGTCCCGTAATCGGGATTTAGTGGTTGGAAAG	2369	0.0003	2006	0.8468	363	0.1532	+	0.0509	0.9491	-	-	ND	+
32049	SRR5597252	GTTTCCAATCTATTTGCTTCTCAGGTGAAGAGAAAC	6328	0.0007	6311	0.9973	17	0.0027	+	0.0509	0.9491	-	-	ND	-
33903	SRR826200	CGACCCACCTCCGCTCGCGCGGAGAGAAC	249	0	9	0.0361	240	0.9639	-	0.8147	0.1853	+	-	ND	-
33905	SRR1792910	TGGTTGTGAGTCGTCGCTCACAA	124	0	7	0.0565	117	0.9436	-	0.0437	0.9563	-	+	ND	+
33905	SRR1792905	ATCGCTCCCCGCATGGGGAGCGTGAGTTGAAAT	929	0	68	0.0732	861	0.9268	-	0.0456	0.9545	-	+	ND	+
35554	SRR7292712_1	CGGTTCATCCCCGCGCCTGCGGGGAACAC	1046	0.0001	890	0.8509	156	0.1491	+	0.027	0.973	-	-	ND	-
62977	SRR6782866	GTTCGTCATCGCATAGATGATTTAGAAA	3339	0.0001	2725	0.8161	614	0.1839	+	0.0237	0.9763	-	-	+	+
84023	SRR5069232_1	ATTTAAATACATCTCATGTTGAGGTTCAAC	177	0.0001	174	0.9831	3	0.017	+	0.0491	0.9509	-	-	ND	-
84023	SRR5069232_1	ATTTAAATACATCTTATGTTGAGGTTCAAC	176	0.0001	173	0.983	3	0.0171	+	0.0491	0.9509	-	-	ND	-
96345	ERR1513409_1	GTTGTGAATTGCTTTCAAAATTGTATTTTAGCTTATAATTACCAAC	250	0	7	0.028	243	0.972	-	0.0851	0.9149	-	+	ND	-
103690	SRR094983	GTTTCCATCCCCTTTCGGGGTGATGTGATCGGAAAG	131	0	0	0	131	1	-	0.8033	0.1968	+	-	ND	+
119864	SRR7074959	GTCTCAACGGCCTAAGCGGCCAGCGGGTCTGAAAC	2143	0.0449	0	0	2143	1	-	0.0005	0.9995	-	+	ND	+
185008	SRR7906958_1	ATCTAATAATATAGAAATTATCTT	4315	0.0003	3888	0.901	427	0.099	+	0.7299	0.2701	+	+	ND	UN
215813	SRR2293027_1	GGCTCCCCCGCCCCCGCGGGGATAGACCC	2972	0.0001	357	0.1201	2615	0.8799	-	0.0774	0.9226	-	+	ND	+
215813	SRR2293027_1	GTTGCGGCTGGACCCCGAATTCTGAACAGCTAAACT	2876	0.0001	462	0.1606	2414	0.8394	-	0.0774	0.9226	-	+	ND	+
475662	SRR5572268_1	CGGGTTATCCCCGCGCCTGCGGGGATCGG	611	0.0001	504	0.8249	107	0.1751	+	0.1112	0.8888	-	-	ND	UN
2059884	SRR6366595	CGGCTCTCCGCGCGAGCGGAGGTGGTCCG	338	0.0001	268	0.7929	70	0.2071	+	0.8869	0.1131	+	+	ND	UN
	UN	unknown in CRISPRmap
